## Supplementary Table 1 for "DHODH inhibition enhances the efficacy of immune checkpoint blockade by increasing cancer cell antigen presentation"

### Sheet: Reagent table
Drug	Manufacturer	Catalog number
Brequinar	Sigma	SML-0113
Teriflunomide	Enzo Life Sciences	ALX-430-096-M025
GSK983	Sigma	SML-1824
Mycophenolate	Cayman Chemicals	21716
5-Fluorouracil (5-FU)	Intas Pharmaceuticals	NDC 16729-276-03
Methotrexate	Cayman	13960-100
Hydroxyurea	Sigma	H8627-1G
Oxaliplatin	Auromedics	NDC-55150-331-01
Irinotecan	Iromed	NDC-70700-170-22
Gemcitabine	Sagent Pharmaceuticals	NDC 25021-243-10
Paclitaxel	Cayman	10461-100
Cytarabine	MedChem Express	HY-13605/CS-2177
Azacytidine	Sigma	A2385
Trametinib	Cayman Chemicals	16292-250
Mithramycin	Cayman Chemicals	11434-5
WP1066	Cayman Chemicals	S2796
Dactolisib	Cayman Chemicals	10565
Rapamycin	Cayman Chemicals	13346-10
Erlotinib	LC Laboratories	E-4007
Poly(dA:dT) naked	Invivogen	tlrl-patn-1
Lipofectamine 2000	Thermo Fisher	11668019
Uridine	Sigma	U3003
3-deazauridine	Toronto Research Chemicals	D203240
Human recombinant TNF-alpha	Peprotech	300-01A-50UG
Human recombinant IFN-gamma	Peprotech	300-02-20UG
Flavopiridol	A2Z Chemicals	AZM13768
Dinaciclib	ChemieTek	CT-DINA
AT-7519	MedChem Express	HY-50940
Ruxolitinib	Selleck	S1378
TPCA-1	MedChem Express	HY-10074
BMS-345541	Sigma	B9935
GSK8612	Selleck	S8872
AZ20	Selleck	S7050
Olaparib	Cayman Chemicals	10621
Thiamet G	Cayman Chemicals	13237
anti-mouse CTLA-4 (UC10-4F10-11)	BioXCell	BE0032
rat igG2a isotype (2A3)	BioXCell	BE0089
anti-mouse PD-1 (29F.1A12)	BioXCell	BE0146
polyclonal syrian hamster IgG	BioXCell	BE0087
Brequinar (in vivo experiments)	Clear Creek Bio	N/A

### Sheet: Drug concentrations Fig 2F
Drug	Concentration
Interferon gamma (IFNy)	100 ng/ml
Brequinar	2.5 µM
Teriflunomide	11.11 µM
GSK983	150 nM
Mycophenolate	500 nM
5-Fluorouracil (5-FU)	15 µM
Methotrexate	1 µM
Hydroxyurea	13 µM
Oxaliplatin	555 nM
Irinotecan	43.3 µM
Gemcitabine	33.3 nM
Paclitaxel	10 nM
Cytarabine	1.5 µM
Azacytidine	12.3 µM
Trametinib	100 nM
Mithramycin	10 nM
WP1066	5 µM
Dactolisib	65 nM
Rapamycin	65 nM
Erlotinib	65 µM
