## Supplementary Table 2 for "DHODH inhibition enhances the efficacy of immune checkpoint blockade by increasing cancer cell antigen presentation"

### Sheet: RT-qPCR primer sequences
Mouse	Gene	NCBI Gene ID	FW sequence (5' to 3')	RV sequence (5' to 3')
	Beta actin (Actb)	11461	CGCTGTATTCCCCTCCATCG	CCAGTTGGTAACAATGCCATGT
	18S rRNA		CTCAACACGGAAACCTCAC	CGCTCCACCACAAGAACG
	H2-Db	83772	CAAGAGCAGTGGTTCCGAGTGAG	CTTGTAATGCTCTGCAGCACCACT
	H2-Kb	14972	GTGATCTCTGGCTGTGAAGT	GTCTCCACAAGCTCCATGTC
	B2m	12010	CCCCACTGAGACTGATACATACG	CGATCCCAGTAGACGGTCTTG
	Nlrc5	434341	GCTGAGAGCATCCGACTGAAC	AGGTACATCAAGCTCGAAGCA
	Tap1	21354	GGACTTGCCTTGTTCCGAGAG	GCTGCCACATAACTGATAGCGA
	Tap2	21355	CTGGCGGACATGGCTTTACTT	CTCCCACTTTTAGCAGTCCCC
	Tapbp	21356	GGCCTGTCTAAGAAACCTGCC	CCACCTTGAAGTATAGCTTTGGG
	Erap1	80898	TAATGGAGACTCATTCCCTTGGA	AAAGTCAGAGTGCTGAGGTTTG
Human	Gene		FW sequence (5' to 3')	RV sequence (5' to 3')
	18S rRNA		GCTTAATTTGACTCAACACGGGA	AGCTATCAATCTGTCAATCCTGTC
	Beta actin (ACTB)	60	GTCCACCGCAAATGCTTCTA	TGCTGTCACCTTCACCGTTC
	HLA-A	3105	ACCCTCGTCCTGCTACTCTC	CTGTCTCCTCGTCCCAATACT
	HLA-B	3106	CAGTTCGTGAGGTTCGACAG	CAGCCGTACATGCTCTGGA
	HLA-C	3107	GGACAAGAGCAGAGATACACG	CAAGGACAGCTAGGACAACC
	B2M	567	GAGGCTATCCAGCGTACTCCA	CGGCAGGCATACTCATCTTTT
	TAP1	6890	TCCTGGTGGTCCTCTCCTCTCTT	GTGTTGTTATAGATCCCGTCACCC
	TAP2	6891	TCTTGCGAAGCCTGGTGAAAGTG	ACTTCCTGATGGCGGGTGTTGT
	TAPBP	6892	ACCCTGGAGGTAGCAGGTCTTT	AATCCTTGCAGGTGGACAGGTAG
	STAT1	6772	CAGCTTGACTCAAAATTCCTGGA	TGAAGATTACGCTTGCTTTTCCT
	CCL5	6352	CCAGCAGTCGTCTTTGTCAC	CTCTGGGTTGGCACACACTT
	NLRC5	84166	CTGGCCAGTCTCACCGCACAA	CCAGGGGACAGCCATCAAAATC
